# Comparative transcriptomics unveil distinctive metabolic pathway of phosphonate utilization by diatom *Phaeodactylum tricornutum*

**DOI:** 10.1101/2022.02.09.479573

**Authors:** Huilin Shu, Yanchun You, Hongwei Wang, Jingtian Wang, Ling Li, Xin Lin, Jian Ma

**Author notes:** Xin Lin; 05922186779. Jian Ma; 05922186916.

## Abstract

Phosphonates are important constituents of marine organic phosphorus, however, the bioavailability and catabolism of phosphonates by eukaryotic phytoplankton remain enigmatic. Here, we use diatom *Phaeodactylum tricornutum* to investigate the bioavailability of phosphonates and elaborate the underlying molecular mechanism. Our results showed that 2-aminoethylphosphonic (2-AEP) can be utilized as alternative phosphorus source. Comparative transcriptomics unveil the 2-AEP utilization comprising two steps, molecular uptake through clathrin-mediated endocytosis and incorporation into the membrane phospholipids in the form of diacylglyceryl-2-AEP (DAG-2-AEP). In the global ocean, we found the prevalence of key genes responsible for vesicle formation (*CLTC, AP-2*) and DAG-AEP synthesis (*PCYT2* and *EPT1*) in diatom assemblage. In accordance with the observation of elevated transcript abundance in cold waters, our culture experiments showed that cells grown in 2-AEP are more active at lower temperature. This study elucidated a distinctive mechanism of phosphonate utilization by diatom and inspected the ecological implications in adaptive mechanism.
