## Supplementary Table S4 for "Comparative transcriptomics unveil distinctive metabolic pathway of phosphonate utilization by diatom *Phaeodactylum tricornutum*"

### Sheet: DEGs
Gene ID	Name	P-_D1	2-AEP3.6_D2	2-AEP3.6_D3	2-AEP3.6_D5	2-AEP36_D2	2-AEP36_D3	2-AEP36_D5	P+_D3	Description
Phatr3_J48888	EGFR	2.283	5.463		5.44	4.763		5.19	6.77	epidermal growth factor receptor
Phatr3_J47927	PLD1/2	0.553	4.57	1.84	3.546	3.566	1.783	3.67	2.306	phospholipase D1/2
Phatr3_J12431	PLD1/2	7.466			16.89			17.386		phospholipase D1/2
Phatr3_EG02450	EPS15	0			4.506			2.503	3.126	epidermal growth factor receptor substrate 15
Phatr3_J42442	EPS15	5.053	23.92	21.713	31.043	18.796	21.296	29.543	20.966	epidermal growth factor receptor substrate 15
Phatr3_J32237	ESP15	219.84	573.13	568.613		609.133	599.346	569.413	223.496	epidermal growth factor receptor substrate 15
Phatr3_EG02126	PIP5K	0.58	2.143		2.26	1.52	0.836	1.736	3.176	1-phosphatidylinositol-4-phosphate 5-kinase
Phatr3_J47389	PIP5K	0.073	0.433			0.706	0.126		1.193	1-phosphatidylinositol-4-phosphate 5-kinase
Phatr3_J49524	PIP5K						2.593		5.77	1-phosphatidylinositol-4-phosphate 5-kinase
Phatr3_J944	PIP5K	0							0.176	1-phosphatidylinositol-4-phosphate 5-kinase
Phatr3_J30154	PIP5K	7.19	19.17	15.78	16.203	16.75	15.186	18.186	20.503	1-phosphatidylinositol-4-phosphate 5-kinase
Phatr3_J3664	PIP5K	0.22	2.12	1.03	1.69	2.506	1.2	1.746	0.93	1-phosphatidylinositol-4-phosphate 5-kinase
Phatr3_EG02124	PIP5K	2.616	9.95	9.33	7.353	7.626	8.973	8.023	2.616	1-phosphatidylinositol-4-phosphate 5-kinase
Phatr3_EG01984	CLTC(Clathrin)	71.823	232.25	177.783	214.02	225.103	160.863	193.946	240.096	clathrin heavy chain
Phatr3_J45596	AP-2	9.79	24.64		20.293	20.463		21.903		AP-2 complex subunit alpha
Phatr3_J54935	AP-2	14.38					15.043		33.743	AP-2 complex subunit sigma-1
Phatr3_J18142	AP-2	44.243	97.393	90.523						AP-2 complex subunit mu-1
Phatr3_J45689	epsin	4.59	25.243	20.706	30.12	18.196	19.203	29.823	10.36	epsin
Phatr3_J42592	EPN(epsin)	4.466	11.93	10.366					10.26	epsin
Phatr3_J8741	EPN(epsin)	52.423	144.19	143.816	122.623		126.693	135.493	44.803	epsin
Phatr3_J49389	SMAP(ArfGAP)	9.126	41.38	55.546		29.833	43.496	70.196	17.226	stromal membrane-associated protein
Phatr3_J21791	SMAP(ArfGAP)	9.093	41.97	32.49	34.09	29.523	30.47	37.146	18.176	stromal membrane-associated protein
Phatr3_J42942	SMAP(ArfGAP)	3.4	13.39		9.63	10.64		8.5	9.84	stromal membrane-associated protein
Phatr3_J47899	ARFGAP1	24.126			11.41		12.933		96.666	ADP-ribosylation factor GTPase-activating protein 1
Phatr3_J50442	ARFGAP1	25.143					15.013		72.126	ADP-ribosylation factor GTPase-activating protein 1
Phatr3_EG02518	ARFGAP1	33.476				74.443			100.15	ADP-ribosylation factor GTPase-activating protein 2/3
Phatr3_J7988	ARFGAP1	32.083	71.4			68.373				ADP-ribosylation factor GTPase-activating protein 1
Phatr3_J8461	ARFGAP1	11.376	31.183							ADP-ribosylation factor GTPase-activating protein 1
Phatr3_J54591	ARFGEF	15.083	74.666	85.16	89.553	65.216	79.36	94.99	24.13	brefeldin A-inhibited guanine nucleotide-exchange protein
Phatr3_EG02623	ARFGEF	0.7	9.11	2.943	6.703	7.736	2.813	4.423	3.98	brefeldin A-inhibited guanine nucleotide-exchange protein
Phatr3_J49198	ARFGEF	0.47	1.876		0.983	4.236			1.51	brefeldin A-inhibited guanine nucleotide-exchange protein
Phatr3_J54143	GBF1（ArfGEF）	8.32	26.926	22.386	24.65	23.89	19.876	24.553		golgi-specific brefeldin A-resistance guanine nucleotide exchange factor 1
Phatr3_J46333	HSPA1s	0.383	2.82	1.09	2.416	2.46	1.226	1.11	0.84	heat shock 70kDa protein 1/2/6/8
Phatr3_J54019	HSPA1s	1523.7	6574.38	5282.87	5307.24	5740.19	6045.23	5856.75	1422.72	heat shock 70kDa protein 1/2/6/8
BGI_novel_G000025	HSPA1s	6.763		3.34			3.066		24.136	heat shock 70kDa protein 1/2/6/8
BGI_novel_G000026	HSPA1s	6.763		3.34			3.066		24.136	heat shock 70kDa protein 1/2/6/8
Phatr3_J10011	HSPA1s	7.44	15.016				9.756		21.73	heat shock 70kDa protein 1/2/6/8
Phatr3_EG01755	HSPA1s	691.1	2743.71	2317.82	2438.7	2450.52	2470.68	2441.7	573.966	heat shock 70kDa protein 1/2/6/8
Phatr3_EG00956	WAS						7.04		13.986	Wiskott-Aldrich syndrome protein
Phatr3_J35863	WAS	3.296					4.47		10.036	Wiskott-Aldrich syndrome protein
Phatr3_J35971	WAS	6.55	16.78		14.636	14.69	9.083	13.583	19.24	Wiskott-Aldrich syndrome protein
Phatr3_J39510	WAS	0.796	2.19			2.12			2.15	Wiskott-Aldrich syndrome protein
Phatr3_EG02170	USP8	0.06	0.303	0.643		1.033	0.166		0.74	ubiquitin carboxyl-terminal hydrolase 8
Phatr3_EG02278	TSG101	0.01					0.01		0.276	ESCRT-I complex subunit TSG101
Phatr3_J11271	IST1	37.063					36.98		110.346	vacuolar protein sorting-associated protein IST1
Phatr3_J16493	EAP30	67.133					49.186		358.336	ESCRT-II complex subunit VPS22
Phatr3_J17936	VPS29	46.206					42.533		137.146	vacuolar protein sorting-associated protein 29
Phatr3_J31375	CHMP1	81.583					70.133		164.843	charged multivesicular body protein 1
Phatr3_J31584	USP8	13.223		45.19	38.323		38.83	44.093	11.646	ubiquitin carboxyl-terminal hydrolase 8
Phatr3_J37861	KIF5	6.236	8.83			27.746	4.253		12.343	kinesin family member 5
Phatr3_J38893	VPS25						33.773		69.953	ESCRT-II complex subunit VPS25
Phatr3_J43251	ARF1	331.153				742.716	370.883		782.683	ADP-ribosylation factor 1
Phatr3_J44534	VPS36	6.696	14.49				7.04		27.206	ESCRT-II complex subunit VPS36
Phatr3_J48529	PDCD6IP	15.323					14.63		33.326	programmed cell death 6-interacting protein
Phatr3_J48646	CHMP4	5.07	12.266			12.5	5.396	10.153	19.356	charged multivesicular body protein 4
Phatr3_J51825	RAB5B	0.423					0.536		2.506	Ras-related protein Rab-5B
Phatr3_J5904	CHMP2A	86.843					84.07		233.836	charged multivesicular body protein 2A
Phatr3_J6635	RAB21	9.066					5.553		28.853	Ras-related protein Rab-21
Phatr3_J9601	CAPZB	5.28	25.426		17.463	24.876	9.313	15.533	33.496	capping protein (actin filament) muscle Z-line, beta
Phatr3_J14787	EHD1	1.946	11.69	7.53	12.706	11.553	6.676	10.863	7.17	EH domain-containing protein 1
Phatr3_J2936	USP8	4.163	13.643	11.993	15.29	12.7	10.953	13.4	16.263	ubiquitin carboxyl-terminal hydrolase 8
Phatr3_J30394	EHD1	8.653	49.413	22.603	40.72	68.666	21.04	32.126	40.736	EH domain-containing protein 1
Phatr3_J32097	VPS4	0.02	0.193			0.41				vacuolar protein-sorting-associated protein 4
Phatr3_J35252	CAPZA	38.766	89.063	79.556		89.173		82.08	96.836	capping protein (actin filament) muscle Z-line, alpha
Phatr3_J36720	VPS45	8.833	22.843		19.606	18.796		21.21	27.16	vacuolar protein sorting-associated protein 45
Phatr3_J38130	CHMP4	67.13				139.583				charged multivesicular body protein 4
Phatr3_J43133	DNAJC6	0.8	10.9	3.05	6.093	11.413	3.753	3.493	4.19	DnaJ homolog subfamily C member 6
Phatr3_J47496	VTA1	6.386	35.223	19.12	25.056	36.12	18.353	23.093	18.72	vacuolar protein sorting-associated protein VTA1
Phatr3_Jdraft853	RAB8A	7.183	22.72			28.79			23.523	Ras-related protein Rab-8A
Phatr3_Jdraft998	RAB8A	7.183	22.72			28.79			23.523	Ras-related protein Rab-8A
Phatr3_J12752	USP8	13.086		28.543	32.983			38.136		ubiquitin carboxyl-terminal hydrolase 8
Phatr3_J40171	RAB7A	2.676						5.313		Ras-related protein Rab-7A
Phatr3_J49220	CHMP6	27.67						61.39		charged multivesicular body protein 6
Phatr3_J12113	VPS26	28	59.313					60.353		vacuolar protein sorting-associated protein 26
Phatr3_J30898	VPS4	21.403	43.643							vacuolar protein-sorting-associated protein 4
Phatr3_J45401	SNX1_2	10.906	23.823						23.703	sorting nexin-1/2
Phatr3_J8770	EHD1	7.863	16.453						18.91	EH domain-containing protein 1
Phatr3_J40163	PCYT2	369.043			755.15		751.47	907.916	41.496	ethanolamine-phosphate cytidylyltransferase
Phatr3_J44584	PCYT2	5.83					4.406		14.776	ethanolamine-phosphate cytidylyltransferase
Phatr3_J54257	PCYT2	4.06	12.92	8.216		14.57	5.286		16.093	ethanolamine-phosphate cytidylyltransferase
Phatr3_J8657	PCYT2	5.773					6.38		19.416	ethanolamine-phosphate cytidylyltransferase
Phatr3_J33864	EPT1	1.446	6.436	3.316	3.373	8.19	4.403		7.873	ethanolaminephosphotransferase
Phatr3_J37086	EPT1	1.103	3.873		4.2	4.766	1.79	2.736	4.586	ethanolaminephosphotransferase
Phatr3_J47617	phnP	3.243	25.17	22.373	31.83	15.67	19.363	28.72		phosphoribosyl 1,5-cyclic phosphate phosphodiesterase
Phatr3_EG00390	LHCA1	444.78		45.623	74.77	930.29	78.24	38.01	1013.42	light-harvesting complex I chlorophyll a/b binding protein 1
Phatr3_EG00416	LHCA1	296.263		4.54	5.136		13.16	1.993	478.483	light-harvesting complex I chlorophyll a/b binding protein 1
Phatr3_EG00427	LHCA1	230.516		9.316	23.356	465.076	18.096	9.953	476.573	light-harvesting complex I chlorophyll a/b binding protein 1
Phatr3_EG02404	LHCA1	6.56	19.78	13.656		26.52	11.113	13.86	98.25	light-harvesting complex I chlorophyll a/b binding protein 1
Phatr3_J10243	LHCA1	5.456		2.653			2.393		6.466	light-harvesting complex I chlorophyll a/b binding protein 1
Phatr3_J11006	LHCA1	296.43		25.283	37.523		38.826	21.146	821.44	light-harvesting complex I chlorophyll a/b binding protein 1
Phatr3_J13877	LHCA1	187.713		10.72	17.706		22.77	6.736	466.546	light-harvesting complex I chlorophyll a/b binding protein 1
Phatr3_J14386	LHCA1	162.456		7.473	17.35		14.32	6.21	379.503	light-harvesting complex I chlorophyll a/b binding protein 1
Phatr3_J14442	LHCA1	131.953	308.63	23.776	35.09	409.076	39.873	21.57	258.483	light-harvesting complex I chlorophyll a/b binding protein 1
Phatr3_J14986	LHCA1	5.356					3.973		11.046	light-harvesting complex I chlorophyll a/b binding protein 1
Phatr3_J16302	LHCA1	4.356	13.333	0.813	2.076	22.236	1.31	0.66	15.066	light-harvesting complex I chlorophyll a/b binding protein 1
Phatr3_J16481	LHCA1	97.33					172.726		9.713	light-harvesting complex I chlorophyll a/b binding protein 1
Phatr3_J17531	LHCA1	273.92		18.833	42.983	692.406	30.526	19.126	1010.94	light-harvesting complex I chlorophyll a/b binding protein 1
Phatr3_J17766	LHCA1	302.99		31.053	55.76		48.723	38.036	675.306	light-harvesting complex I chlorophyll a/b binding protein 1
Phatr3_J18049	LHCA1	1050.26		40.053	60.046		75.57	26.36	1531.24	light-harvesting complex I chlorophyll a/b binding protein 1
Phatr3_J18180	LHCA1	45.49	108.796			94.366	76.936		171.666	light-harvesting complex I chlorophyll a/b binding protein 1
Phatr3_J22006	LHCA1	2760.43		645.85	412.506		770.876	345.553	4486.81	light-harvesting complex I chlorophyll a/b binding protein 1
Phatr3_J22395	LHCA1	33.563	74.136	1.346	1.59	108.783	1.843	1.356	215.476	light-harvesting complex I chlorophyll a/b binding protein 1
Phatr3_J22680	LHCA1	49.246		4.373	6.476	104.6	9.32	4.023	93.236	light-harvesting complex I chlorophyll a/b binding protein 1
Phatr3_J22956	LHCA1	564.816		48.94			88.44	38.266	573.44	light-harvesting complex I chlorophyll a/b binding protein 1
Phatr3_J23257	LHCA1	141.76		4.84	6.153		11.65	2.343	318.806	light-harvesting complex I chlorophyll a/b binding protein 1
Phatr3_J24119	LHCA1	23.78		1.74	2.106		3.15	1.35	27.09	light-harvesting complex I chlorophyll a/b binding protein 1
Phatr3_J25168	LHCA1	331.36	913.733	43.426	14.043	1677.34	71.943	6.236	970.18	light-harvesting complex I chlorophyll a/b binding protein 1
Phatr3_J25172	LHCA1	899.79		84.553	65.953		134.993	27.22	906.516	light-harvesting complex I chlorophyll a/b binding protein 1
Phatr3_J25893	LHCA1	1012.16		60.266	103.32		115.33	48.06	1468.32	light-harvesting complex I chlorophyll a/b binding protein 1
Phatr3_J29266	LHCA1	622.256		44.456	53.786		76.146	28.393	1349.76	light-harvesting complex I chlorophyll a/b binding protein 1
Phatr3_J30031	LHCA1	98.433		2.95	10.43		9.633	4.686	177.99	light-harvesting complex I chlorophyll a/b binding protein 1
Phatr3_J30643	LHCA1	2.11		0	0.126		0.22	0	2.656	light-harvesting complex I chlorophyll a/b binding protein 1
Phatr3_J30648	LHCA1	1617.49	2264.38	182.883	44.19	5438.52	211.556	15.746	3838.42	light-harvesting complex I chlorophyll a/b binding protein 1
Phatr3_J34536	LHCA1	7.4		0.686	1.47		1.133	0.626	4.016	light-harvesting complex I chlorophyll a/b binding protein 1
Phatr3_J42519	LHCA1	2.116	5.683			6.373	1.883		5.51	light-harvesting complex I chlorophyll a/b binding protein 1
Phatr3_J44733	LHCA1	4.276	16.04		12.99	12.753	5.163	10.313	18.856	light-harvesting complex I chlorophyll a/b binding protein 1
Phatr3_J48797	LHCA1	24.913		2.483	6.093		3.59	3.673	41.153	light-harvesting complex I chlorophyll a/b binding protein 1
Phatr3_J48882	LHCA1	5404.97	575.93	165.23	53.933	637.076	135.413	56.87	347.476	light-harvesting complex I chlorophyll a/b binding protein 1
Phatr3_J50705	LHCA1	395.506	1366.21	102.486	45.176	2266.01	153.94	19.093	1383.75	light-harvesting complex I chlorophyll a/b binding protein 1
Phatr3_J51230	LHCA1	564.356	1419.63	245.363		2327.29	345.846	199.036	1014.45	light-harvesting complex I chlorophyll a/b binding protein 1
Phatr3_J54027	LHCA1	472.056		33.213	54.04		60.86	29.633	523.723	light-harvesting complex I chlorophyll a/b binding protein 1
Phatr3_J6062	LHCA1	546.936		28.916	55.356		50.1	28.57	717.906	light-harvesting complex I chlorophyll a/b binding protein 1
Phatr3_J9799	LHCA1	372.356		16.786	22.06		30.286	10.31	815.53	light-harvesting complex I chlorophyll a/b binding protein 1
Phatr3_EG00460	LHCA1	0.093				0.966				light-harvesting complex I chlorophyll a/b binding protein 1
Phatr3_J14242	LHCA1	13.256	41.973		30.103	32.46		34.653	30.97	light-harvesting complex I chlorophyll a/b binding protein 1
Phatr3_J32294	LHCA1	0.84	2.463		3.233	3.4		2.216		light-harvesting complex I chlorophyll a/b binding protein 1
Phatr3_J38720	LHCA1	110.686	34.93	51.493		36.136	51.143	53.976		light-harvesting complex I chlorophyll a/b binding protein 1
Phatr3_EG01668	petF	5.84					4.36		11.833	ferredoxin
Phatr3_EG02321	petH	0.736	6.193		4.476	9.153	1.893	1.84	11.726	ferredoxin--NADP+ reductase
Phatr3_J15777	petH	0.483	2.333	2.19	6.363	2.463	2.44	7.886	1.08	ferredoxin--NADP+ reductase
Phatr3_J42018	petH	0.86	5.79		3.28	8.853	0.99	1.07	8.963	ferredoxin--NADP+ reductase
Phatr3_J23717	petH	13.383		2.306	6.15		4.286	3.273		ferredoxin--NADP+ reductase
Phatr3_J31465	ATPF1A	0.816	5.516	2.723	4.363	5.823	2.996	3.353	9.13	F-type H+/Na+-transporting ATPase subunit alpha
Phatr3_J20657	ATPF1G	15.783	73.516	35.653	60.97	79.336	44.06	47.443		F-type H+-transporting ATPase subunit gamma
Phatr3_J20331	psbO	855.043		118.8	224.023		193.406	142.686	1163.77	photosystem II oxygen-evolving enhancer protein 1
Phatr3_J26293	psbU	971.52		66.013			109.1	76.806	1536.01	photosystem II PsbU protein
Phatr3_J48359	psbP	7.58		3.33	3.756		2.69		25.103	photosystem II oxygen-evolving enhancer protein 2
Phatr3_J54499	psbQ	650.606		50.81	93.736		89.18	58.303	1494.93	photosystem II oxygen-evolving enhancer protein 3
Phatr3_J55057	psbM	1108.77		400.816		2456.66	505.833	544.676	2634.16	photosystem II PsbM protein
Phatr3_J9078	psb27	139.38		28.86	31.536		23.413	27.62	848.066	photosystem II Psb27 protein
Phatr3_J13358	petC	80.09	166.683			197.78	65.683		138.673	cytochrome b6-f complex iron-sulfur subunit
Phatr3_J46657	petC	251.29	81.37	106.113		104.376				cytochrome b6-f complex iron-sulfur subunit
Phatr3_J44056	petJ	401.05		73.883	108.41		104.106	96.293	875.276	cytochrome c6
Phatr3_EG00425	PGK, pgk	0.533	5	2.403	4.53	5.31	2.12	3.673	2.643	phosphoglycerate kinase
Phatr3_J16599	PGK, pgk	3.806	15.27		10.133	14.73	6.876	8.046	19.983	phosphoglycerate kinase
Phatr3_J29157	PGK, pgk	1.62	3.493		0.753	5.193		0.433	0.726	phosphoglycerate kinase
Phatr3_J47471	PGK, pgk	0.53	1.136		1.146	1.726	0.766	1.206	1.776	phosphoglycerate kinase
Phatr3_J48983	PGK, pgk	3.24	13.156	16.61	18.86	20.453	19.483	25.72	1.27	phosphoglycerate kinase
Phatr3_J47122	PGK, pgk	6.56					7.316		19.7	phosphoglycerate kinase
Phatr3_J14380	GAPDH, gapA	16.72	5.443	5.336		6.94	9		41.103	glyceraldehyde 3-phosphate dehydrogenase
Phatr3_J25308	GAPDH, gapA	0.026	0.336		0.443	0.356		0.11	0.226	glyceraldehyde 3-phosphate dehydrogenase
Phatr3_J32747	GAPDH, gapA	0.11	1.413	0.666	3.986	1.43	1.47	0.616	0.26	glyceraldehyde 3-phosphate dehydrogenase
Phatr3_J48262	GAPDH, gapA	0.36	16.173	8.176	3.686	17.83	8.496	2.55	15.766	glyceraldehyde 3-phosphate dehydrogenase
Phatr3_J48491	GAPDH, gapA	0	0.496		0.563	0.92		0.17		glyceraldehyde 3-phosphate dehydrogenase
Phatr3_J48492	GAPDH, gapA	0.496	24.543	17.216	6.813	15.05	13.913	3.16	9.42	glyceraldehyde 3-phosphate dehydrogenase
Phatr3_J48493	GAPDH, gapA	2.636	16.92	9.406	11.423	13.803	9.986	7.153	5.983	glyceraldehyde 3-phosphate dehydrogenase
Phatr3_J48495	GAPDH, gapA	3.03	61.023	33.713	16.983	46.796	29.05	12.35	31.226	glyceraldehyde 3-phosphate dehydrogenase
Phatr3_J48496	GAPDH, gapA	1.936	100.56	62.443	14.13	64.616	48.923	7.01	36.783	glyceraldehyde 3-phosphate dehydrogenase
Phatr3_J50210	GAPDH, gapA	1.21	86.906	50.54	12.186	59.006	41.886	5.8	29.276	glyceraldehyde 3-phosphate dehydrogenase
Phatr3_Jdraft1554	GAPDH, gapA	0.96	53.683	29.103	6.1	35.893	23.936	2.916	18.14	glyceraldehyde 3-phosphate dehydrogenase
Phatr3_Jdraft1559	GAPDH, gapA	0.21	0.573			0.486	0.263		1.34	glyceraldehyde 3-phosphate dehydrogenase
Phatr3_J22122	GAPDH, gapA	33.836		7.456	9.55		10.25	5.496	7.426	glyceraldehyde 3-phosphate dehydrogenase
Phatr3_J23598	GAPDH, gapA	692.42			787.826		1075.87	1737.25	99.716	glyceraldehyde 3-phosphate dehydrogenase
Phatr3_J48484	GAPDH, gapA						28.806		58.276	glyceraldehyde 3-phosphate dehydrogenase
Phatr3_J23247	FBP, fbp	6.973	20.916	19.36	18.323	14.69	20.746	28.333	5.393	fructose-1,6-bisphosphatase I
Phatr3_J31994	FBP, fbp	1.876	4.48			4.93	2.843		7.143	fructose-1,6-bisphosphatase I
Phatr3_J34014	FBP, fbp	11.843	33.336	31.376	36.093	25.096	28.063	38.823		fructose-1,6-bisphosphatase I
Phatr3_J44641	FBP, fbp	1.363			2.893			3.04	3.156	fructose-1,6-bisphosphatase I
Phatr3_J9359	FBP, fbp	2.393	9.606		6.413	9.663	2.503	5.233	10.536	fructose-1,6-bisphosphatase I
Phatr3_J2793	FBP, fbp	9.47					7.68		82.476	fructose-1,6-bisphosphatase I
Phatr3_J22993	FBA, fbaA	40.596		7.896	31.093		10.493	15.06	145.36	fructose-bisphosphate aldolase, class II
Phatr3_Jdraft375	FBA, fbaA	51.346		22.723			25.693			fructose-bisphosphate aldolase, class II
Phatr3_Jdraft825	FBA, fbaA	130.686		58.72						fructose-bisphosphate aldolase, class II
Phatr3_J29014	FBA, fbaA	331.143	918.956	679.37	693.73	1128.26	723.89		358.116	fructose-bisphosphate aldolase, class II
Phatr3_J10208	PRK, prkB	33.233		15.626			22.413	16.243	53.01	phosphoribulokinase
Phatr3_J53935	rpe, RPE	1.303	4.306	3.983	6.85	3.846	4.82	9.176	1.586	ribulose-phosphate 3-epimerase
Phatr3_EG02325	rpe, RPE	2.23					0.82		14.8	ribulose-phosphate 3-epimerase
Phatr3_J20015	rpe, RPE						160.726		56.03	ribulose-phosphate 3-epimerase
Phatr3_J45980	maeB	879.72					1338.07		306.946	malate dehydrogenase (oxaloacetate-decarboxylating)(NADP+)
Phatr3_J51970	maeB	3066.77					4553.75		1064.66	malate dehydrogenase (oxaloacetate-decarboxylating)(NADP+)
Phatr3_J42398	MDH2	32.526	102.116	75.05		110.7	39.253		192.95	malate dehydrogenase
Phatr3_J54082		1.21	3.733	2.443	2.88	3.79		3.2		malate dehydrogenase (decarboxylating)
Phatr3_EG01572	tktA, tktB	0.57		0.173	1.343					transketolase
Phatr3_J29260	tktA, tktB	69.27	342.58	178.3	191.31	357.186	177.163	183.043	200.036	transketolase
Phatr3_J27976	ppc	3.66	17.58		14.666	23.41	4.986	8.076	20.08	phosphoenolpyruvate carboxylase
Phatr3_EG02261	ppc	2.223			3.343	6.473	2.426	0.59	8.773	phosphoenolpyruvate carboxylase
Phatr3_J50738	TPI, tpiA	14.77	33.81		36.376	44.64				triosephosphate isomerase (TIM)
Phatr3_EG02361	GGAT	12.19	64.116	37.786	37.786	73.97	19.113	32.026	58.056	glutamate--glyoxylate aminotransferase
Phatr3_EG02409		10.003	34.943	45.023	53.606	26.826	39.736	56.883	15.966	sedoheptulose-bisphosphatase
Phatr3_J13382	rpiA	29.736	80.256			77.186	40.666		142.55	ribose 5-phosphate isomerase A
Phatr3_J21988	ppdK	1257.91	222.303	321.836	514.6	250.7	371.086	381.426	1153.65	pyruvate, orthophosphate dikinase
Phatr3_J23059	GOT2	1.453	10.546		5.476	12.17	2.87	2.96	11.603	aspartate aminotransferase, mitochondrial
Phatr3_EG00870	NDUFB7	18.323	41.85			41.586	22.836		72.696	NADH dehydrogenase (ubiquinone) 1 beta subcomplex subunit 7
Phatr3_J11305	NDUFB9	31.856	103.34			113.48	51.423		147.143	NADH dehydrogenase (ubiquinone) 1 beta subcomplex subunit 9
Phatr3_J14260	NDUFS8						243.726		498.943	NADH dehydrogenase (ubiquinone) Fe-S protein 8
Phatr3_J22919	NDUFV2	73.576					76.313		250.406	NADH dehydrogenase (ubiquinone) flavoprotein 2
Phatr3_J34392	NDUFA12	110.62					113.03		283.733	NADH dehydrogenase (ubiquinone) 1 alpha subcomplex subunit 12
Phatr3_J35590	NDUFB10	182.266					104.44		539.32	NADH dehydrogenase (ubiquinone) 1 beta subcomplex subunit 10
Phatr3_J47885	NDUFS6	13.393	42.04			36.14	18.703		52.796	NADH dehydrogenase (ubiquinone) Fe-S protein 6
Phatr3_J49313	NDUFA5	22.383	74.693		54.616	88.283	37.633	48.916	75.703	NADH dehydrogenase (ubiquinone) 1 alpha subcomplex subunit 5
Phatr3_J9709	NDUFAB1	3.526				11.763	2.243	1.356	14.746	NADH dehydrogenase (ubiquinone) 1 alpha/beta subcomplex 1
Phatr3_J31440	NDUFAB1	41.236	160.926	87.923	113.02	180.16	97.376	122.683	105.383	NADH dehydrogenase (ubiquinone) 1 alpha/beta subcomplex 1
Phatr3_J35252	NDUFS5	38.766	89.063	79.556		89.173		82.08	96.836	NADH dehydrogenase (ubiquinone) Fe-S protein 5
Phatr3_J43944	NDUFV1	75.63				154.676				NADH dehydrogenase (ubiquinone) flavoprotein 1
Phatr3_J44596	NDUFA2	20.656	85.173	44.396	66.34	86.94	47.826	61.11	71.686	NADH dehydrogenase (ubiquinone) 1 alpha subcomplex subunit 2
Phatr3_J28620	NDUFA13						146.99		293.86	NADH dehydrogenase (ubiquinone) 1 alpha subcomplex subunit 13
Phatr3_J17671	NDUFA9	29.666	86.876			93.553			65.04	NADH dehydrogenase (ubiquinone) 1 alpha subcomplex subunit 9
Phatr3_J12233	UQCRFS1	20.03	52.813			62.8				ubiquinol-cytochrome c reductase iron-sulfur subunit
Phatr3_J35370	petA	10.133	28.48			28.993				ubiquinol-cytochrome c reductase iron-sulfur subunit
Phatr3_J31684	QCR7	3.693	9.12		9.373			9.563	12.42	ubiquinol-cytochrome c reductase subunit 7
Phatr3_J16147	COX11						16.19		33.73	cytochrome c oxidase assembly protein subunit 11
Phatr3_J21354	COX15	299.7				127.243				cytochrome c oxidase assembly protein subunit 15
Phatr3_EG02611	PMA1	0.553	1.766	1.1	1.56	1.23	1.08	1.41	2.65	H+-transporting ATPase
Phatr3_J16442	ATP6L	0.13	0.833			1.456	0.146		0.643	V-type H+-transporting ATPase 16kDa proteolipid subunit
Phatr3_J23706	ATP6L	69.683			22.09	28.47	30.676		69.49	V-type H+-transporting ATPase 16kDa proteolipid subunit
Phatr3_J31465	ATPF1A	0.816	5.516	2.723	4.363	5.823	2.996	3.353	9.13	F-type H+/Na+-transporting ATPase subunit alpha
Phatr3_J43023	ATPeV1H						15.52		36.236	V-type H+-transporting ATPase subunit H
Phatr3_J44603	ATP5O	8.84	23.223	2.203	0.9	30.876	3.46	1.266	56.243	F-type H+-transporting ATPase subunit O
Phatr3_J51058	ATP6M	19.99	63.33			69.23	26.22		62.866	V-type H+-transporting ATPase subunit D
Phatr3_EG01455	ATP5D	35.346	191.21	85.81	89.326	220.13	92.07	71.563		F-type H+-transporting ATPase subunit delta
Phatr3_J10862	ATP6C	7.126	39.133	19.823	34.67	51.343	19.916	31.943	19.49	V-type H+-transporting ATPase subunit C
Phatr3_J14544	ATP6L	0.103				1.036				V-type H+-transporting ATPase 16kDa proteolipid subunit
Phatr3_J14618	ATP5A1	112.056	391.683		230.75	412.753			265.303	F-type H+-transporting ATPase subunit alpha
Phatr3_J15145	ATP6L	62.73	152.306			159.623				V-type H+-transporting ATPase 16kDa proteolipid subunit
Phatr3_J15844	ATPeV1H	29.65	131.473	97.22	121.9	132.22	89.313	125.836	64.8	V-type H+-transporting ATPase subunit H
Phatr3_J18398	ATP5C1	17.956	78.913		47.216	92.946			51.863	F-type H+-transporting ATPase subunit gamma
Phatr3_J20657	ATPF1G	15.783	73.516	35.653	60.97	79.336	44.06	47.443		F-type H+-transporting ATPase subunit gamma
Phatr3_J21030	ATP6D	33.306	117.726	68.426	84.966	127.553		72.633	72.33	V-type H+-transporting ATPase subunit d
Phatr3_J21882	ATP6L	47.913	134.74			165.233			116.473	V-type H+-transporting ATPase 16kDa proteolipid subunit
Phatr3_J22609	ATP6L	45.6	143.366	123.77	118.54	139.796	114.206	133.083		V-type H+-transporting ATPase 16kDa proteolipid subunit
Phatr3_J24978	ATP6B	15.863	61.853		44.576	79.196		34.046	46.916	V-type H+-transporting ATPase subunit B
Phatr3_J26515	petC	120.383				251.59				V-type H+-transporting ATPase subunit B
Phatr3_J27923	ATP6A	11.44	92.99	53.523	83.876	106.31	48.013	69.506	56.076	V-type H+-transporting ATPase subunit A
Phatr3_J29011	ATP6L	42.306	102.776			103.18				V-type H+-transporting ATPase 16kDa proteolipid subunit
Phatr3_J31133	ATP6S14	69.63	215.206			278.103			233.153	V-type H+-transporting ATPase subunit F
Phatr3_J39529	ATP5E	34.156	116.526	75.376		118.53	69.113		70.576	F-type H+-transporting ATPase subunit epsilon
Phatr3_J44050	ATP6G	88.21	267.87			275.093				V-type H+-transporting ATPase subunit G
Phatr3_J54086	ATP5B	77.666	253.883			295.963				F-type H+-transporting ATPase subunit beta
Phatr3_J12452	PMA1	52.08			126.246			115.906		H+-transporting ATPase
Phatr3_J28794	ATP6N	63.223	131.113							F-type H+-transporting ATPase subunit alpha
Phatr3_J14529	ppa	24.22			52.873		37.653	56.18	5.746	inorganic pyrophosphatase
Phatr3_J32923	ppa	0.593	2.146	1.746	1.396	1.606	2.103	2.166	1.3	inorganic pyrophosphatase
Phatr3_J32550	COX10	5.753	13.013		18.566		11.7	18.163		heme o synthase
Phatr3_J46991	SDHD	1084.92	460.773		473.46			481.45		succinate dehydrogenase (ubiquinone) membrane anchor subunit
