## Supplementary Table S8 for "Comparative transcriptomics unveil distinctive metabolic pathway of phosphonate utilization by diatom *Phaeodactylum tricornutum*"

### Sheet: Data of Ocean gene Atlas
station	latitude	longitude	Temperature (°C)	phosphate concentration (μM)	Gene abundance of gene AP-2 (SRF)	Gene abundance of gene AP-2 (DCM)	Gene abundance of gene CLTC (SRF)	Gene abundance of gene CLTC (DCM)	Gene abundance of gene PCYT2 (SRF)	Gene abundance of gene PCYT 2 (DCM)	Gene abundance of gene EPT1 (SRF)	Gene abundance of gene EPT1 (DCM)
TARA_025	39.3888	19.3905	18.3192	0.00525	1.99e-06	5.1106e-06	4.05784e-06	9.47515e-06	1.646e-06	1.89269e-06	2.6958e-07	1.00845e-07
TARA_022	39.8386	17.4155	17.2988	0.0133	2.66e-06		5.68608e-06		8.68823e-07	2.54957e-06	1.77336e-08	8.72854e-08
TARA_023	42.1916	17.7175	17.2117	0.012	1.66e-06	5.6479e-06	2.42633e-06	9.4569e-06	9.15459e-07	2.01936e-06	1.14829e-07	2.06542e-07
TARA_018	35.759	14.2574	21.4867	0.0256	1.44e-06	1.2735e-06	2.83326e-06	3.62232e-06	5.79998e-07	8.49647e-07	7.18199e-08
TARA_020	34.4064	15.043	21.4415		1.13e-06	1.00563e-05	2.10961e-06	2.84133e-05	2.55251e-07
TARA_030	33.9179	32.898	20.4425	0.00025	3.85e-07	9.06e-08	1.32338e-06	7.59345e-07	3.55944e-07	7.47e-08		2.95973e-08
TARA_007	37.051	1.9378	23.8141	0.0475	1.22e-06	2.9397e-06	6.92049e-06	5.04618e-06	1.13994e-06	8.58159e-07	1.16594e-07	7.22132e-08
TARA_026	38.4761	20.1705	19.1055	0.0095	6.75e-07		1.06872e-06		3.59603e-07
TARA_039	18.5918	66.622	27.1608	0.2335	9.27e-07	2.3229e-06	6.29209e-06	4.68608e-06	4.23474e-07	2.22814e-06	7.31066e-08	1.7449e-07
TARA_038	19.0393	64.4913	26.3136	0.337	1.85e-06	3.7469e-06	3.27452e-06	8.57888e-06	2.87069e-06	1.07465e-06	3.3264e-07	2.85288e-07
TARA_041	14.6059	69.9776	29.1515	0.1565	1.9e-06	3.7562e-06	3.59912e-06	1.20654e-05	9.16829e-07	2.4956e-06	3.26251e-07	4.56223e-07
TARA_048	-9.3921	66.4228	29.8181	0.0825	5.81e-07		7.04984e-07		2.40447e-07
TARA_051	-21.4593	54.3041	27.4884	0.07325	1.54e-06	1.1464e-06	4.51697e-06	2.3401e-06	9.99522e-07	5.89489e-07	4.46308e-08
TARA_046	-0.6625	73.161	30.1247	0.102	2.33e-06		5.89567e-06		4.75523e-07		1.5047e-07
TARA_047	-2.0409	72.1645	30.1599	0.093	2.11e-06	3.212e-07	1.69676e-06	2.6968e-07	4.6399e-07	9.97521e-08	3.23729e-08
TARA_036	20.8183	63.5047	25.6814	0.3575	1.08e-06	2.3667e-06	2.48779e-06	6.35069e-06	3.50037e-07	7.21472e-07	1.67274e-07	4.93869e-08
TARA_064	-29.5019	37.9889	22.2414	0.084	2.84e-06	1.56298e-05	9.79401e-06	3.7576e-05	1.34458e-06	5.68086e-06	2.72937e-07	6.66213e-06
TARA_052	-16.9672	53.9337	27.9565	0.119	6.48e-06	2.3201e-06	1.85814e-05	6.45164e-06	3.98765e-06	1.34145e-06	1.09954e-06	4.26249e-07
TARA_078	-30.1367	-43.2899	20.0778	0	2.96e-06	9.238e-07	4.09593e-06	2.94425e-06	8.61805e-07	1.45165e-07	6.06709e-08
TARA_070	-20.3943	-3.2085	19.77	0.309	6.44e-06		1.79266e-05		2.5191e-06		8.93962e-07
TARA_068	-31.0536	4.6742	16.8637	0.1455	9.25e-06	1.39059e-05	1.47276e-05	2.14728e-05	2.65948e-06	2.82658e-06	1.53389e-06	1.54506e-06
TARA_067	-32.2401	17.7103	13.0432		5.06e-05		0.000107776		2.767e-05		4.70247e-06
TARA_066	-34.9363	17.9366	15.0134	0.343	2.14e-05	6.0902e-06	3.63545e-05	1.04573e-05	5.49771e-06	8.15746e-07	2.39507e-06	3.08773e-07
TARA_072	-8.7277	-17.9235	25.0644	0.104	1.16e-06	2.4703e-06	3.5409e-06	6.28104e-06	1.20065e-06	1.68493e-06	4.21053e-08	5.43375e-07
TARA_076	-20.9354	-35.1803	23.3748	0.055883	6.51e-07		1.39208e-06	2.94274e-06	1.37508e-07	6.72756e-07	1.8359e-07	1.15741e-07
TARA_064	-29.4991	37.9938	22.2414	0.084	6.77e-06		1.33411e-05	2.3807e-07	3.44222e-06	3.1669e-08	4.95076e-07
TARA_065	-35.1728	26.2868	21.7636		1.39e-05	2.9486e-06	4.27116e-05	9.97643e-06	3.70954e-06	3.51621e-07	1.2762e-06	4.17123e-08
TARA_084	-60.2287	-60.6476	1.9034	1.723	0.0002992		0.000313629		6.38413e-05		2.90456e-05
TARA_085	-62.14	-49.3273	0.73159	2.1055	0.000126764	4.92708e-05	0.000185666	9.17921e-05	5.9689e-05	2.99178e-05	2.59408e-05	1.10545e-05
TARA_093	-34.0374	-73.09	18.123	0.52125	1.77e-06	1.1512e-06	3.46167e-06	5.40537e-06	7.30629e-07	4.75044e-07	1.31776e-07	5.05135e-08
TARA_092	-33.6895	-71.998	15.9123	0.795	2.42e-05		5.15555e-05		1.8385e-05		5.4943e-06
TARA_083	-54.3739	-65.1342	7.12605	1.176	1.71e-05		2.81553e-05		5.09436e-06		1.01751e-06
TARA_082	-47.1863	-58.2902	7.57942	1.302	2.89e-05	2.30814e-05	6.79927e-05	5.30787e-05	1.09061e-05	9.51963e-06	2.6935e-06	2.48592e-06
TARA_081	-44.6241	-52.1505	13.6805	0.429	5.7e-06	9.0474e-06	1.11705e-05	1.33076e-05	1.28593e-06	4.6777e-06	4.15639e-07	1.32706e-06
TARA_080	-40.6487	-52.1511	19.9346	0	5.27e-06	3.3109e-06	1.5775e-05	1.73513e-05	6.37283e-06	2.47441e-06	7.40585e-07	2.11701e-07
TARA_078	-30.1872	-43.2834	20.0778	0	8.73e-07	1.741e-07	1.48207e-06	5.14109e-07	1.37092e-06	1.59331e-07	4.77422e-08
TARA_098	-25.8051	-111.72	25.181	0.1815	6.93e-07	1.0477e-06	9.15268e-07	1.78814e-06	3.13431e-07	4.4101e-07	5.00872e-08	9.73967e-08
TARA_100	-13.0023	-95.9759	25.3495	0.67725	8.05e-06	1.26353e-05	1.67012e-05	3.63651e-05	2.6773e-06	4.39815e-06	1.61178e-06	2.18301e-06
TARA_102	-5.2529	-85.1545	24.9589	1.02575	2.64e-05	2.48345e-05	4.84057e-05	3.25201e-05	8.11565e-06	9.14824e-06	3.45767e-06	3.46479e-06
TARA_109	1.9928	-84.5766	27.4975	0.2865	5.68e-06	5.5736e-06	1.62577e-05	1.27157e-05	2.06249e-06	2.50269e-06	6.35134e-07	4.68195e-07
TARA_110	-2.0133	-84.589	23.8882	0.77275	1.17e-05	5.1136e-06	3.07057e-05	1.07931e-05	4.43072e-06	7.52426e-07	2.27719e-06	4.04398e-07
TARA_111	-16.9601	-100.633	22.7818	0.5	3.83e-06	5.9344e-06	1.48923e-05	1.60233e-05	1.08407e-06	1.70833e-06	4.8368e-07	8.00563e-07
TARA_122	-8.9971	-139.196	26.6047	0.56795	1.36e-05	6.0956e-06	3.49242e-05		5.30685e-06		2.81033e-06
TARA_123	-8.9068	-140.283	26.5867	0.53495	3.55e-05		5.81034e-05		7.73918e-06		2.7917e-06
TARA_125	-8.9111	-142.557	26.806	0.55725	9.04e-06		1.48525e-05		2.82479e-06		1.55711e-06
TARA_124	-9.1504	-140.522	26.5724	0.63025	7.12e-06		1.32449e-05		1.29359e-06		7.33016e-07
TARA_147	33.061	-66.5435	20.1507	0.001	5.17e-06		1.03626e-05		2.05578e-06		5.78039e-07
TARA_148	31.6948	-64.2489	20.4812	0.0015	4.16e-06		1.20617e-05		1.83763e-06		2.93475e-07
TARA_149	34.0533	-49.8355	18.8255		7.71e-06		2.44633e-05		2.02814e-06		7.55571e-07
TARA_135	32.9986	-121.77	17.3373	0.288583	5.67e-06	1.08036e-05	1.27329e-05	1.92726e-05	2.20562e-06	3.03332e-06	3.83645e-07	1.05736e-06
TARA_128	0.0003	-153.676	26.2184	0.53975	1.79e-05	1.90449e-05	3.83142e-05	5.21123e-05	6.21146e-06	6.82371e-06	2.9703e-06	3.02218e-06
TARA_131	22.7598	-157.957	26.2753	0.0457	2.34e-06	2.121e-06	4.35807e-06	8.50674e-06	6.77957e-07	9.28982e-07	1.41792e-08	1.16623e-07
TARA_132	31.5024	-159.039	25.1646	0.0062	1.64e-06	5.5183e-06	4.59906e-06	1.35505e-05	1.54414e-06	2.18858e-06	4.28495e-07	3.1986e-07
TARA_150	35.9346	-37.3032	17.6271	0.0055	2.34e-06	4.119e-07	5.74333e-06	9.0491e-06	1.45181e-06	3.14475e-06	4.28495e-07	6.01092e-07
TARA_151	36.1715	-29.023	17.303	0.0125	2.46e-06	1.8064e-06	4.30483e-06	3.95435e-06	1.02482e-06	7.7896e-07	1.70004e-07	4.97571e-08
TARA_152	43.6858	-16.8474	14.3168	0.1595	2.25e-05		3.68118e-05		6.288e-06		1.2685e-06
TARA_137	14.2035	-116.626	26.4786	0.456	2.46e-06	4.85e-06	1.08236e-05	1.06841e-05	1.13494e-06	2.22156e-06	5.27832e-07	1.80195e-07
TARA_136	17.0854	-118.891	24.6123	0.3115	3.96e-06		9.4165e-06		1.42734e-06		6.24705e-07
TARA_138	6.3306	-102.953	26.6055	0.1575	2.57e-06	2.6416e-06	6.97679e-06	6.37414e-06	5.92903e-07	7.14209e-07	7.01044e-08	2.72992e-07
TARA_139	6.4946	-95.0463	26.3966	0.55525	5.99e-06		1.27208e-05		1.38783e-06		4.6947e-07
TARA_142	25.5264	-88.394	24.9846	0.003	1.87e-06	8.7291e-06	4.60562e-06	2.5187e-05	1.47087e-06	3.89021e-06	1.58528e-07	5.26964e-07
TARA_143	29.7186	-79.6636	24.8122	0.0065	2.41e-06	2.4336e-06	1.07109e-05	5.50252e-06	1.3319e-06	1.01952e-06	6.87334e-08	2.78578e-07
TARA_144	36.3698	-72.9669	22.9393	0	3.46e-06		9.81527e-06		1.2255e-06		3.73163e-08
TARA_145	39.2305	-70.0377	13.9937	0.33275	2.16e-05		3.13679e-05		1.04141e-05		3.27599e-06
TARA_146	34.7631	-71.2422	19.3731		9.66e-06		2.17049e-05		3.05115e-06		7.99667e-07
TARA_026	38.4735	20.1718	19.1055	0.0095	3.4e-08		1.25444e-07				2.15644e-07
TARA_004	36.5533	-6.5669	20.2381		2.88e-06	5.7629e-06	5.3263e-06	1.06283e-05	7.06537e-07	1.32786e-06	2.15644e-07	4.61617e-07
TARA_009	39.1633	5.916	24.4828		2.67e-06	7.0621e-06	1.20543e-06	1.29161e-05	1.68099e-07	9.78605e-07	3.7455e-07	2.02042e-07
